# GSE1 links the HDAC1/CoREST co-repressor complex to DNA damage

**DOI:** 10.1101/2023.03.13.532402

**Authors:** Terezia Vcelkova, Wolfgang Reiter, Martha Zylka, David M. Hollenstein, Stefan Schuckert, Markus Hartl, Christian Seiser

## Abstract

Post-translational modifications of histones are important regulators of the DNA damage response (DDR). By using affinity purification mass spectrometry (AP-MS) we discovered that genetic suppressor element 1 (GSE1) forms a complex with the HDAC1/CoREST deacetylase/demethylase co-repressor complex. In-depth phosphorylome analysis revealed that loss of GSE1 results in impaired DDR, ATR signalling and γH2AX formation upon DNA damage induction. Altered profiles of ATR target serine-glutamine motifs (SQ) on DDR-related hallmark proteins point to a defect in DNA damage sensing. In addition, GSE1 knock-out cells showed hampered DNA damage-induced phosphorylation on SQ motifs of regulators of histone post-translational modifications, suggesting altered histone modification. While loss of GSE1 does not affect the histone deacetylation activity of CoREST, GSE1 appears to be essential for binding of the deubiquitinase USP22 to CoREST and for the deubiquitination of H2B K120 in response to DNA damage. The combination of deacetylase, demethylase, and deubiquitinase activity makes the USP22-GSE1-CoREST subcomplex a multi enzymatic eraser that seems to play an important role during DDR. Since GSE1 has been previously associated with cancer progression and survival our findings are potentially of high medical relevance.
