## Supplementary material for "GSE1 links the HDAC1/CoREST co-repressor complex to DNA damage": Scripts used for MS shotgun data analysis: impurity10.txt

126	127N	127C	128N	128C	129N	129C	130N	130C	131
% reporter 126	0.95	0	0.05	0	0	0	0	0	0	0
% reporter 127N	0	0.94	0	0.058	0	0	0	0	0	0
% reporter 127C	0.003	0	0.949	0	0.048	0	0	0	0	0
% reporter 128N	0	0.004	0	0.955	0	0.041	0	0	0	0
% reporter 128C	0	0	0.006	0	0.964	0	0.03	0	0	0
% reporter 129N	0	0	0	0.008	0	0.957	0	0.035	0	0
% reporter 129C	0	0	0	0	0.014	0	0.962	0	0.024	0
% reporter 130N	0	0	0	0.001	0	0.015	0	0.928	0	0.024
% reporter 130C	0	0	0	0	0	0	0.017	0	0.965	0
% reporter 131	0	0	0	0	0	0.002	0	0.02	0	0.956
